# A phylogenomic analysis of *Nepenthes* (Nepenthaceae)

**DOI:** 10.1101/680488

**Authors:** Bruce Murphy, Félix Forest, Timothy Barraclough, James Rosindell, Sidonie Bellot, Robyn Cowan, Michal Golos, Matthew Jebb, Martin Cheek

## Abstract

Nepenthaceae is one of the largest carnivorous plant families and features ecological and morphological adaptations indicating an impressive adaptive radiation. However, investigation of evolutionary and taxonomic questions is hindered by poor phylogenetic understanding, with previous molecular studies based on limited loci and taxa. We use high-throughput sequencing with a target-capture methodology based on a 353-loci, probe set to recover sequences for 197 samples, representing 151 described or putative *Nepenthes* species. Phylogenetic analyses were performed using supermatrix and maximum quartet species tree approaches. Our analyses confirm five Western outlier taxa, followed by *N. danseri*, as successively sister to the remainder of the group. We also find mostly consistent recovery of two major Southeast Asian clades. The first contains common or widespread lowland species plus a Wallacean–New Guinean clade. Within the second clade, sects. *Insignes* and *Tentaculatae* are well supported, while geographically defined clades representing Sumatra, Indochina, Peninsular Malaysia, Palawan, Mindanao and Borneo are also consistently recovered. However, we find considerable conflicting signal at the site and locus level, and often unstable backbone relationships. A handful of Bornean taxa are inconsistently placed and require further investigation. We make further suggestions for a modified infra-generic classification of genus *Nepenthes*.
