## Supplementary Table S2 for "A phylogenomic analysis of *Nepenthes* (Nepenthaceae)"

### Sheet: bootstrap_averages
Mean bootstrap scores for all internodes in Iqtree individual genetrees, after collapsing nodes with <10% BS support
Note: overall averages are the mean of all nodes in all trees, not the mean of tree means.
Nodes collapsed if BS < 10				No nodes collapsed
gene	nodes	average BS		gene	nodes	average BS
allgenes.bs	75690	68		allgenes.bs	90515	57
g4471.bs	48	65		g4471.bs	68	47
g4471_introns.bs	189	82		g4471_introns.bs	192	81
g4527.bs	137	63		g4527.bs	171	52
g4527_introns.bs	187	73		g4527_introns.bs	194	71
g4691.bs	88	68		g4691.bs	144	42
g4691_introns.bs	190	82		g4691_introns.bs	190	82
g4724.bs	166	61		g4724.bs	179	57
g4724_introns.bs	190	78		g4724_introns.bs	190	78
g4744.bs	16	55		g4744.bs	21	42
g4744_introns.bs	65	50		g4744_introns.bs	69	47
g4757.bs	72	55		g4757.bs	101	40
g4757_introns.bs	96	65		g4757_introns.bs	123	51
g4793.bs	83	68		g4793.bs	121	48
g4793_introns.bs	180	71		g4793_introns.bs	185	69
g4796.bs	84	59		g4796.bs	115	44
g4796_introns.bs	69	63		g4796_introns.bs	115	39
g4802.bs	140	61		g4802.bs	167	52
g4802_introns.bs	189	86		g4802_introns.bs	190	85
g4806.bs	55	59		g4806.bs	88	38
g4806_introns.bs	74	65		g4806_introns.bs	122	40
g4848.bs	179	74		g4848.bs	189	70
g4848_introns.bs	112	75		g4848_introns.bs	155	55
g4889.bs	74	58		g4889.bs	119	37
g4889_introns.bs	92	69		g4889_introns.bs	146	45
g4890.bs	18	60		g4890.bs	29	39
g4890_introns.bs	118	58		g4890_introns.bs	164	43
g4893.bs	112	56		g4893.bs	155	41
g4893_introns.bs	58	57		g4893_introns.bs	97	35
g4932.bs	141	68		g4932.bs	168	58
g4932_introns.bs	156	61		g4932_introns.bs	181	53
g4942.bs	128	61		g4942.bs	164	48
g4942_introns.bs	171	71		g4942_introns.bs	187	65
g4951.bs	77	62		g4951.bs	102	48
g4954.bs	74	65		g4954.bs	101	49
g4954_introns.bs	187	79		g4954_introns.bs	190	78
g4989.bs	67	61		g4989.bs	99	42
g4989_introns.bs	184	71		g4989_introns.bs	185	71
g4992.bs	172	66		g4992.bs	189	60
g4992_introns.bs	155	75		g4992_introns.bs	181	65
g5018.bs	111	57		g5018.bs	160	41
g5018_introns.bs	183	79		g5018_introns.bs	184	79
g5032.bs	26	61		g5032.bs	52	32
g5032_introns.bs	174	81		g5032_introns.bs	175	80
g5038.bs	110	59		g5038.bs	138	48
g5038_introns.bs	151	67		g5038_introns.bs	169	60
g5064.bs	60	45		g5064.bs	92	30
g5064_introns.bs	74	53		g5064_introns.bs	113	36
g5090.bs	100	60		g5090.bs	134	45
g5090_introns.bs	146	63		g5090_introns.bs	176	53
g5104.bs	15	64		g5104.bs	29	35
g5104_introns.bs	151	77		g5104_introns.bs	151	77
g5116.bs	118	64		g5116.bs	155	50
g5116_introns.bs	184	81		g5116_introns.bs	191	78
g5123.bs	116	58		g5123.bs	141	48
g5123_introns.bs	153	68		g5123_introns.bs	173	60
g5131.bs	123	68		g5131.bs	139	61
g5131_introns.bs	114	70		g5131_introns.bs	154	53
g5138.bs	102	55		g5138.bs	139	41
g5138_introns.bs	174	64		g5138_introns.bs	186	60
g5162.bs	135	66		g5162.bs	158	57
g5162_introns.bs	186	83		g5162_introns.bs	189	82
g5163.bs	127	70		g5163.bs	158	57
g5163_introns.bs	182	81		g5163_introns.bs	185	80
g5168.bs	116	66		g5168.bs	155	50
g5168_introns.bs	183	71		g5168_introns.bs	186	70
g5177.bs	93	67		g5177.bs	129	49
g5177_introns.bs	96	65		g5177_introns.bs	141	45
g5188.bs	55	55		g5188.bs	87	36
g5188_introns.bs	104	65		g5188_introns.bs	142	48
g5200.bs	57	62		g5200.bs	102	36
g5200_introns.bs	186	78		g5200_introns.bs	186	78
g5206.bs	85	63		g5206.bs	108	50
g5206_introns.bs	163	74		g5206_introns.bs	186	66
g5220.bs	20	59		g5220.bs	32	39
g5220_introns.bs	103	60		g5220_introns.bs	141	45
g5257.bs	53	60		g5257.bs	88	38
g5257_introns.bs	185	76		g5257_introns.bs	187	76
g5260.bs	21	62		g5260.bs	21	62
g5260_introns.bs	18	66		g5260_introns.bs	19	63
g5264.bs	151	56		g5264.bs	170	50
g5264_introns.bs	186	76		g5264_introns.bs	186	76
g5271.bs	40	58		g5271.bs	44	54
g5271_introns.bs	59	67		g5271_introns.bs	66	61
g5273.bs	168	62		g5273.bs	185	57
g5273_introns.bs	150	57		g5273_introns.bs	174	50
g5280.bs	118	55		g5280.bs	171	39
g5280_introns.bs	152	70		g5280_introns.bs	179	60
g5296.bs	48	55		g5296.bs	78	34
g5296_introns.bs	147	75		g5296_introns.bs	172	65
g5299.bs	111	50		g5299.bs	155	37
g5299_introns.bs	178	71		g5299_introns.bs	184	69
g5304.bs	26	61		g5304.bs	39	42
g5304_introns.bs	154	69		g5304_introns.bs	159	67
g5318.bs	33	55		g5318.bs	52	36
g5318_introns.bs	136	71		g5318_introns.bs	166	59
g5326.bs	98	69		g5326.bs	152	45
g5326_introns.bs	192	64		g5326_introns.bs	192	64
g5328.bs	152	72		g5328.bs	166	66
g5328_introns.bs	84	67		g5328_introns.bs	128	45
g5333.bs	178	74		g5333.bs	187	71
g5333_introns.bs	24	39		g5333_introns.bs	28	34
g5335.bs	114	60		g5335.bs	141	49
g5335_introns.bs	55	62		g5335_introns.bs	72	48
g5339.bs	163	74		g5339.bs	184	66
g5339_introns.bs	179	79		g5339_introns.bs	181	79
g5343.bs	129	63		g5343.bs	162	51
g5343_introns.bs	156	66		g5343_introns.bs	184	57
g5347.bs	40	59		g5347.bs	55	44
g5347_introns.bs	136	65		g5347_introns.bs	168	53
g5348.bs	36	46		g5348.bs	38	44
g5348_introns.bs	66	59		g5348_introns.bs	85	47
g5354.bs	31	49		g5354.bs	40	39
g5354_introns.bs	121	75		g5354_introns.bs	151	61
g5355.bs	44	66		g5355.bs	76	39
g5355_introns.bs	175	65		g5355_introns.bs	181	63
g5357.bs	47	55		g5357.bs	47	55
g5357_introns.bs	55	74		g5357_introns.bs	55	74
g5366.bs	87	64		g5366.bs	120	48
g5366_introns.bs	166	73		g5366_introns.bs	180	68
g5398.bs	176	66		g5398.bs	190	61
g5398_introns.bs	178	74		g5398_introns.bs	185	71
g5404.bs	81	61		g5404.bs	115	44
g5404_introns.bs	102	61		g5404_introns.bs	148	43
g5406.bs	138	68		g5406.bs	169	57
g5406_introns.bs	188	79		g5406_introns.bs	193	77
g5421.bs	153	58		g5421.bs	181	50
g5421_introns.bs	177	72		g5421_introns.bs	183	69
g5422.bs	131	61		g5422.bs	143	56
g5422_introns.bs	110	61		g5422_introns.bs	135	51
g5426.bs	163	74		g5426.bs	180	68
g5426_introns.bs	190	89		g5426_introns.bs	190	89
g5427.bs	63	49		g5427.bs	96	33
g5427_introns.bs	121	62		g5427_introns.bs	149	51
g5428.bs	131	67		g5428.bs	150	59
g5428_introns.bs	28	66		g5428_introns.bs	32	58
g5430.bs	166	57		g5430.bs	192	50
g5430_introns.bs	182	75		g5430_introns.bs	193	71
g5434.bs	143	67		g5434.bs	160	61
g5434_introns.bs	152	67		g5434_introns.bs	173	59
g5449.bs	154	69		g5449.bs	180	60
g5449_introns.bs	184	82		g5449_introns.bs	192	79
g5454.bs	40	57		g5454.bs	69	34
g5454_introns.bs	159	73		g5454_introns.bs	178	66
g5460.bs	42	54		g5460.bs	67	35
g5460_introns.bs	171	70		g5460_introns.bs	176	68
g5463.bs	51	63		g5463.bs	77	43
g5463_introns.bs	136	66		g5463_introns.bs	177	51
g5464.bs	54	61		g5464.bs	95	36
g5464_introns.bs	175	84		g5464_introns.bs	175	84
g5469.bs	38	54		g5469.bs	70	31
g5469_introns.bs	150	68		g5469_introns.bs	181	57
g5477.bs	72	50		g5477.bs	103	36
g5477_introns.bs	177	76		g5477_introns.bs	177	76
g5489.bs	83	68		g5489.bs	117	49
g5489_introns.bs	178	83		g5489_introns.bs	178	83
g5502.bs	147	56		g5502.bs	172	49
g5502_introns.bs	182	76		g5502_introns.bs	188	74
g5513.bs	51	58		g5513.bs	77	39
g5513_introns.bs	130	65		g5513_introns.bs	144	59
g5528.bs	117	62		g5528.bs	145	51
g5528_introns.bs	116	68		g5528_introns.bs	145	55
g5531.bs	62	61		g5531.bs	93	42
g5531_introns.bs	169	81		g5531_introns.bs	176	78
g5536.bs	34	58		g5536.bs	46	44
g5536_introns.bs	137	65		g5536_introns.bs	154	58
g5551.bs	52	47		g5551.bs	93	29
g5551_introns.bs	175	84		g5551_introns.bs	177	83
g5554.bs	89	58		g5554.bs	145	37
g5554_introns.bs	178	77		g5554_introns.bs	188	73
g5562.bs	50	61		g5562.bs	85	37
g5562_introns.bs	107	70		g5562_introns.bs	162	47
g5578.bs	56	63		g5578.bs	70	52
g5578_introns.bs	170	61		g5578_introns.bs	179	58
g5594.bs	109	71		g5594.bs	142	56
g5594_introns.bs	136	67		g5594_introns.bs	164	56
g5596.bs	184	75		g5596.bs	192	73
g5596_introns.bs	123	71		g5596_introns.bs	128	69
g5599.bs	112	67		g5599.bs	169	45
g5599_introns.bs	179	82		g5599_introns.bs	189	79
g5614.bs	137	66		g5614.bs	178	52
g5614_introns.bs	179	63		g5614_introns.bs	191	60
g5620.bs	142	69		g5620.bs	166	60
g5620_introns.bs	139	64		g5620_introns.bs	159	57
g5634.bs	114	51		g5634.bs	160	37
g5634_introns.bs	177	77		g5634_introns.bs	177	77
g5639.bs	122	56		g5639.bs	146	48
g5639_introns.bs	184	76		g5639_introns.bs	184	76
g5642.bs	7	66		g5642.bs	7	66
g5642_introns.bs	11	68		g5642_introns.bs	11	68
g5644.bs	61	49		g5644.bs	116	27
g5644_introns.bs	170	73		g5644_introns.bs	176	71
g5656.bs	22	59		g5656.bs	30	44
g5656_introns.bs	120	64		g5656_introns.bs	132	59
g5660.bs	125	56		g5660.bs	175	41
g5660_introns.bs	40	64		g5660_introns.bs	40	64
g5664.bs	92	70		g5664.bs	143	46
g5664_introns.bs	192	82		g5664_introns.bs	193	82
g5670.bs	146	55		g5670.bs	173	48
g5670_introns.bs	77	60		g5670_introns.bs	109	43
g5699.bs	58	55		g5699.bs	93	36
g5699_introns.bs	56	65		g5699_introns.bs	88	43
g5702.bs	122	55		g5702.bs	134	51
g5702_introns.bs	183	76		g5702_introns.bs	187	75
g5703.bs	36	61		g5703.bs	66	35
g5703_introns.bs	132	60		g5703_introns.bs	173	46
g5716.bs	30	65		g5716.bs	41	48
g5716_introns.bs	59	57		g5716_introns.bs	78	44
g5721.bs	132	59		g5721.bs	170	47
g5721_introns.bs	190	67		g5721_introns.bs	191	67
g5733.bs	57	57		g5733.bs	59	55
g5733_introns.bs	144	63		g5733_introns.bs	146	62
g5744.bs	59	53		g5744.bs	95	34
g5744_introns.bs	188	83		g5744_introns.bs	188	83
g5770.bs	114	46		g5770.bs	154	35
g5770_introns.bs	84	69		g5770_introns.bs	126	47
g5772.bs	153	63		g5772.bs	175	55
g5772_introns.bs	185	77		g5772_introns.bs	185	77
g5791.bs	66	52		g5791.bs	87	41
g5791_introns.bs	97	54		g5791_introns.bs	133	40
g5802.bs	92	51		g5802.bs	141	34
g5802_introns.bs	93	66		g5802_introns.bs	128	49
g5815.bs	59	64		g5815.bs	76	51
g5815_introns.bs	52	60		g5815_introns.bs	76	42
g5816.bs	80	66		g5816.bs	109	49
g5816_introns.bs	139	68		g5816_introns.bs	170	57
g5821.bs	118	59		g5821.bs	147	48
g5821_introns.bs	189	73		g5821_introns.bs	190	72
g5822.bs	159	75		g5822.bs	176	68
g5822_introns.bs	182	77		g5822_introns.bs	183	77
g5840.bs	95	63		g5840.bs	148	41
g5840_introns.bs	186	82		g5840_introns.bs	188	81
g5841.bs	107	57		g5841.bs	121	51
g5841_introns.bs	118	71		g5841_introns.bs	159	53
g5842.bs	127	67		g5842.bs	151	57
g5842_introns.bs	132	66		g5842_introns.bs	165	53
g5843.bs	25	57		g5843.bs	42	35
g5843_introns.bs	148	69		g5843_introns.bs	178	58
g5849.bs	69	58		g5849.bs	95	43
g5849_introns.bs	162	68		g5849_introns.bs	171	65
g5853.bs	90	58		g5853.bs	134	40
g5853_introns.bs	151	73		g5853_introns.bs	174	64
g5857.bs	110	64		g5857.bs	149	48
g5857_introns.bs	174	73		g5857_introns.bs	188	68
g5858.bs	101	54		g5858.bs	135	41
g5858_introns.bs	181	68		g5858_introns.bs	186	67
g5859.bs	80	66		g5859.bs	110	49
g5859_introns.bs	75	65		g5859_introns.bs	118	42
g5865.bs	123	67		g5865.bs	146	57
g5865_introns.bs	189	80		g5865_introns.bs	191	79
g5866.bs	76	68		g5866.bs	117	45
g5866_introns.bs	162	74		g5866_introns.bs	182	66
g5870.bs	90	42		g5870.bs	117	34
g5870_introns.bs	54	49		g5870_introns.bs	78	35
g5893.bs	38	54		g5893.bs	52	40
g5893_introns.bs	93	61		g5893_introns.bs	97	58
g5894.bs	57	59		g5894.bs	81	42
g5894_introns.bs	154	70		g5894_introns.bs	161	67
g5899.bs	188	80		g5899.bs	192	79
g5899_introns.bs	190	82		g5899_introns.bs	190	82
g5910.bs	104	64		g5910.bs	135	50
g5910_introns.bs	175	74		g5910_introns.bs	188	69
g5913.bs	124	63		g5913.bs	152	52
g5913_introns.bs	173	75		g5913_introns.bs	175	75
g5918.bs	102	65		g5918.bs	137	50
g5918_introns.bs	192	75		g5918_introns.bs	192	75
g5919.bs	90	62		g5919.bs	127	45
g5919_introns.bs	98	63		g5919_introns.bs	155	41
g5921.bs	191	78		g5921.bs	193	78
g5921_introns.bs	190	82		g5921_introns.bs	191	82
g5922.bs	155	60		g5922.bs	178	53
g5922_introns.bs	189	87		g5922_introns.bs	189	87
g5926.bs	65	63		g5926.bs	98	43
g5926_introns.bs	183	74		g5926_introns.bs	184	74
g5933.bs	95	55		g5933.bs	133	40
g5933_introns.bs	151	64		g5933_introns.bs	183	53
g5936.bs	37	58		g5936.bs	54	40
g5936_introns.bs	130	65		g5936_introns.bs	140	60
g5940.bs	84	54		g5940.bs	113	41
g5940_introns.bs	98	66		g5940_introns.bs	105	62
g5941.bs	35	57		g5941.bs	54	38
g5941_introns.bs	89	61		g5941_introns.bs	107	51
g5942.bs	178	70		g5942.bs	181	69
g5942_introns.bs	37	58		g5942_introns.bs	40	54
g5943.bs	167	76		g5943.bs	190	67
g5943_introns.bs	191	73		g5943_introns.bs	191	73
g5944.bs	102	56		g5944.bs	114	51
g5944_introns.bs	174	72		g5944_introns.bs	174	72
g5945_introns.bs	185	81		g5945_introns.bs	188	80
g5949.bs	88	58		g5949.bs	110	48
g5949_introns.bs	181	65		g5949_introns.bs	181	65
g5950.bs	98	67		g5950.bs	137	49
g5950_introns.bs	166	69		g5950_introns.bs	180	64
g5958.bs	57	64		g5958.bs	78	48
g5958_introns.bs	140	66		g5958_introns.bs	189	50
g5960.bs	125	63		g5960.bs	165	49
g5960_introns.bs	176	64		g5960_introns.bs	185	61
g5968.bs	30	57		g5968.bs	34	51
g5968_introns.bs	58	62		g5968_introns.bs	65	56
g5974.bs	69	67		g5974.bs	105	45
g5974_introns.bs	165	74		g5974_introns.bs	182	67
g5977.bs	74	64		g5977.bs	119	41
g5977_introns.bs	160	70		g5977_introns.bs	166	68
g5980.bs	101	49		g5980.bs	157	33
g5980_introns.bs	69	64		g5980_introns.bs	96	47
g5981.bs	90	54		g5981.bs	148	34
g5981_introns.bs	175	75		g5981_introns.bs	191	69
g5990.bs	24	57		g5990.bs	31	45
g5990_introns.bs	54	66		g5990_introns.bs	61	59
g6000.bs	53	60		g6000.bs	72	45
g6000_introns.bs	160	80		g6000_introns.bs	173	74
g6003.bs	39	53		g6003.bs	53	40
g6003_introns.bs	191	74		g6003_introns.bs	192	74
g6004.bs	100	57		g6004.bs	136	43
g6004_introns.bs	182	68		g6004_introns.bs	187	67
g6016.bs	110	65		g6016.bs	137	53
g6016_introns.bs	193	79		g6016_introns.bs	193	79
g6026.bs	135	49		g6026.bs	166	41
g6026_introns.bs	179	78		g6026_introns.bs	181	77
g6029.bs	45	51		g6029.bs	73	33
g6029_introns.bs	125	71		g6029_introns.bs	157	57
g6034.bs	48	63		g6034.bs	85	37
g6034_introns.bs	173	72		g6034_introns.bs	183	68
g6036.bs	109	66		g6036.bs	147	50
g6036_introns.bs	183	67		g6036_introns.bs	188	66
g6038.bs	158	69		g6038.bs	182	61
g6038_introns.bs	194	86		g6038_introns.bs	194	86
g6041.bs	122	49		g6041.bs	172	36
g6041_introns.bs	96	57		g6041_introns.bs	116	48
g6048.bs	41	62		g6048.bs	49	53
g6048_introns.bs	98	66		g6048_introns.bs	118	55
g6050.bs	61	66		g6050.bs	77	53
g6050_introns.bs	127	59		g6050_introns.bs	149	51
g6051.bs	133	72		g6051.bs	165	58
g6051_introns.bs	50	58		g6051_introns.bs	85	36
g6056.bs	55	61		g6056.bs	93	37
g6056_introns.bs	163	71		g6056_introns.bs	176	67
g6064.bs	80	63		g6064.bs	91	56
g6064_introns.bs	95	60		g6064_introns.bs	109	53
g6068.bs	19	74		g6068.bs	50	32
g6068_introns.bs	143	66		g6068_introns.bs	177	54
g6072.bs	69	55		g6072.bs	110	36
g6072_introns.bs	116	64		g6072_introns.bs	165	46
g6098.bs	142	59		g6098.bs	173	50
g6098_introns.bs	191	85		g6098_introns.bs	191	85
g6110.bs	74	57		g6110.bs	85	50
g6110_introns.bs	128	67		g6110_introns.bs	154	56
g6114.bs	28	57		g6114.bs	34	47
g6114_introns.bs	154	64		g6114_introns.bs	173	58
g6119.bs	160	72		g6119.bs	182	64
g6119_introns.bs	174	79		g6119_introns.bs	194	71
g6128.bs	57	49		g6128.bs	61	46
g6128_introns.bs	108	66		g6128_introns.bs	131	55
g6130.bs	58	63		g6130.bs	87	43
g6130_introns.bs	113	65		g6130_introns.bs	143	52
g6139.bs	141	61		g6139.bs	163	54
g6139_introns.bs	163	69		g6139_introns.bs	180	63
g6148.bs	113	59		g6148.bs	141	48
g6148_introns.bs	148	61		g6148_introns.bs	152	59
g6164.bs	29	56		g6164.bs	31	53
g6164_introns.bs	36	67		g6164_introns.bs	36	67
g6175.bs	106	64		g6175.bs	147	47
g6175_introns.bs	76	63		g6175_introns.bs	121	40
g6176.bs	81	57		g6176.bs	116	41
g6176_introns.bs	112	53		g6176_introns.bs	154	39
g6198.bs	15	51		g6198.bs	19	42
g6198_introns.bs	160	74		g6198_introns.bs	176	68
g6216.bs	153	63		g6216.bs	175	55
g6216_introns.bs	94	56		g6216_introns.bs	120	45
g6221.bs	58	65		g6221.bs	97	40
g6221_introns.bs	172	70		g6221_introns.bs	181	67
g6226.bs	41	69		g6226.bs	78	37
g6226_introns.bs	158	72		g6226_introns.bs	181	64
g6227.bs	173	74		g6227.bs	175	73
g6238.bs	121	68		g6238.bs	156	53
g6238_introns.bs	189	72		g6238_introns.bs	191	71
g6258.bs	126	69		g6258.bs	161	55
g6258_introns.bs	99	68		g6258_introns.bs	133	51
g6265.bs	51	65		g6265.bs	92	38
g6265_introns.bs	176	57		g6265_introns.bs	188	53
g6270.bs	58	54		g6270.bs	75	43
g6270_introns.bs	57	58		g6270_introns.bs	102	34
g6274.bs	89	67		g6274.bs	117	52
g6274_introns.bs	87	71		g6274_introns.bs	107	58
g6282.bs	56	65		g6282.bs	85	45
g6282_introns.bs	132	74		g6282_introns.bs	159	62
g6284.bs	58	64		g6284.bs	77	49
g6284_introns.bs	185	74		g6284_introns.bs	192	72
g6295.bs	137	65		g6295.bs	173	52
g6295_introns.bs	163	64		g6295_introns.bs	193	55
g6298.bs	111	69		g6298.bs	132	58
g6298_introns.bs	188	77		g6298_introns.bs	190	76
g6299.bs	34	59		g6299.bs	71	30
g6299_introns.bs	178	76		g6299_introns.bs	178	76
g6303.bs	28	64		g6303.bs	55	34
g6303_introns.bs	144	70		g6303_introns.bs	175	58
g6318.bs	167	67		g6318.bs	188	60
g6318_introns.bs	154	74		g6318_introns.bs	183	63
g6320.bs	176	66		g6320.bs	191	61
g6320_introns.bs	42	70		g6320_introns.bs	68	44
g6363.bs	138	53		g6363.bs	179	42
g6363_introns.bs	186	78		g6363_introns.bs	187	77
g6366.bs	88	68		g6366.bs	125	49
g6366_introns.bs	168	70		g6366_introns.bs	168	70
g6373.bs	84	59		g6373.bs	120	43
g6373_introns.bs	189	71		g6373_introns.bs	192	70
g6376.bs	23	58		g6376.bs	40	34
g6376_introns.bs	163	76		g6376_introns.bs	177	70
g6378.bs	88	55		g6378.bs	115	43
g6378_introns.bs	113	64		g6378_introns.bs	134	55
g6379.bs	43	57		g6379.bs	69	37
g6379_introns.bs	167	71		g6379_introns.bs	185	64
g6383.bs	170	60		g6383.bs	190	54
g6383_introns.bs	98	65		g6383_introns.bs	131	49
g6384.bs	73	52		g6384.bs	110	35
g6384_introns.bs	99	62		g6384_introns.bs	141	44
g6387.bs	125	64		g6387.bs	162	51
g6387_introns.bs	123	62		g6387_introns.bs	161	49
g6389.bs	48	63		g6389.bs	74	42
g6389_introns.bs	154	70		g6389_introns.bs	177	62
g6393.bs	45	56		g6393.bs	90	29
g6393_introns.bs	172	73		g6393_introns.bs	180	70
g6398.bs	41	62		g6398.bs	84	32
g6398_introns.bs	147	67		g6398_introns.bs	159	62
g6404.bs	79	58		g6404.bs	102	46
g6404_introns.bs	173	74		g6404_introns.bs	191	67
g6405.bs	98	57		g6405.bs	149	38
g6405_introns.bs	184	72		g6405_introns.bs	191	70
g6406.bs	26	53		g6406.bs	26	53
g6406_introns.bs	45	63		g6406_introns.bs	53	54
g6407.bs	39	51		g6407.bs	83	25
g6407_introns.bs	121	64		g6407_introns.bs	149	53
g6412.bs	138	64		g6412.bs	151	59
g6412_introns.bs	142	68		g6412_introns.bs	171	57
g6420.bs	112	59		g6420.bs	138	49
g6420_introns.bs	140	58		g6420_introns.bs	169	48
g6432.bs	59	53		g6432.bs	84	38
g6432_introns.bs	168	83		g6432_introns.bs	174	80
g6439.bs	68	62		g6439.bs	104	42
g6439_introns.bs	187	80		g6439_introns.bs	189	79
g6447.bs	77	60		g6447.bs	128	38
g6447_introns.bs	190	80		g6447_introns.bs	191	80
g6448.bs	14	48		g6448.bs	15	45
g6448_introns.bs	17	63		g6448_introns.bs	17	63
g6449.bs	34	59		g6449.bs	39	52
g6449_introns.bs	159	68		g6449_introns.bs	160	67
g6450.bs	124	68		g6450.bs	146	58
g6450_introns.bs	177	72		g6450_introns.bs	186	69
g6454.bs	83	61		g6454.bs	109	48
g6454_introns.bs	191	82		g6454_introns.bs	191	82
g6457.bs	41	66		g6457.bs	63	45
g6457_introns.bs	61	67		g6457_introns.bs	93	45
g6458.bs	57	66		g6458.bs	88	44
g6458_introns.bs	173	73		g6458_introns.bs	174	72
g6459.bs	92	65		g6459.bs	128	48
g6459_introns.bs	179	78		g6459_introns.bs	190	74
g6460.bs	82	65		g6460.bs	115	47
g6460_introns.bs	181	65		g6460_introns.bs	188	63
g6462.bs	124	62		g6462.bs	160	49
g6462_introns.bs	187	69		g6462_introns.bs	191	68
g6483.bs	99	57		g6483.bs	142	41
g6483_introns.bs	178	73		g6483_introns.bs	182	71
g6487.bs	59	63		g6487.bs	80	47
g6487_introns.bs	187	86		g6487_introns.bs	193	83
g6488.bs	39	64		g6488.bs	68	37
g6488_introns.bs	94	72		g6488_introns.bs	147	47
g6492.bs	69	53		g6492.bs	98	39
g6492_introns.bs	189	79		g6492_introns.bs	192	77
g6494.bs	118	70		g6494.bs	151	55
g6494_introns.bs	192	76		g6494_introns.bs	192	76
g6496.bs	125	60		g6496.bs	162	47
g6496_introns.bs	160	61		g6496_introns.bs	187	52
g6498.bs	68	63		g6498.bs	89	49
g6498_introns.bs	157	66		g6498_introns.bs	180	58
g6500.bs	156	64		g6500.bs	175	57
g6500_introns.bs	186	75		g6500_introns.bs	189	74
g6506.bs	39	48		g6506.bs	58	34
g6506_introns.bs	73	56		g6506_introns.bs	90	46
g6507.bs	6	54		g6507.bs	6	54
g6507_introns.bs	6	50		g6507_introns.bs	6	50
g6526.bs	19	49		g6526.bs	20	47
g6526_introns.bs	50	61		g6526_introns.bs	51	60
g6527.bs	114	66		g6527.bs	150	51
g6527_introns.bs	176	72		g6527_introns.bs	190	67
g6528.bs	103	55		g6528.bs	132	44
g6528_introns.bs	168	77		g6528_introns.bs	183	71
g6531.bs	99	55		g6531.bs	142	39
g6531_introns.bs	90	59		g6531_introns.bs	107	50
g6532.bs	35	52		g6532.bs	43	43
g6532_introns.bs	139	62		g6532_introns.bs	176	50
g6533.bs	64	65		g6533.bs	95	45
g6533_introns.bs	184	81		g6533_introns.bs	189	79
g6538.bs	88	57		g6538.bs	136	38
g6538_introns.bs	116	62		g6538_introns.bs	164	44
g6540.bs	37	64		g6540.bs	61	40
g6540_introns.bs	162	69		g6540_introns.bs	183	62
g6544.bs	186	78		g6544.bs	188	78
g6544_introns.bs	175	72		g6544_introns.bs	182	70
g6550.bs	50	66		g6550.bs	83	40
g6550_introns.bs	174	70		g6550_introns.bs	179	69
g6552.bs	64	58		g6552.bs	96	39
g6552_introns.bs	107	72		g6552_introns.bs	135	58
g6557_introns.bs	12	72		g6557_introns.bs	12	72
g6559.bs	74	67		g6559.bs	120	42
g6559_introns.bs	182	69		g6559_introns.bs	187	67
g6563.bs	74	64		g6563.bs	108	45
g6563_introns.bs	95	70		g6563_introns.bs	123	55
g6570.bs	94	59		g6570.bs	115	49
g6570_introns.bs	66	67		g6570_introns.bs	112	40
g6572.bs	120	52		g6572.bs	167	38
g6572_introns.bs	182	75		g6572_introns.bs	187	74
g6601.bs	66	59		g6601.bs	94	42
g6601_introns.bs	178	65		g6601_introns.bs	187	62
g6620.bs	86	67		g6620.bs	134	44
g6620_introns.bs	167	69		g6620_introns.bs	183	63
g6631.bs	45	61		g6631.bs	85	33
g6631_introns.bs	140	68		g6631_introns.bs	169	57
g6636.bs	20	66		g6636.bs	36	38
g6636_introns.bs	146	66		g6636_introns.bs	158	61
g6639.bs	116	61		g6639.bs	146	49
g6639_introns.bs	174	79		g6639_introns.bs	179	77
g6641.bs	66	68		g6641.bs	117	39
g6641_introns.bs	189	71		g6641_introns.bs	190	71
g6649.bs	80	62		g6649.bs	103	49
g6649_introns.bs	177	79		g6649_introns.bs	177	79
g6652.bs	141	60		g6652.bs	165	52
g6652_introns.bs	177	81		g6652_introns.bs	185	77
g6660.bs	100	62		g6660.bs	139	45
g6660_introns.bs	140	67		g6660_introns.bs	164	58
g6667.bs	154	65		g6667.bs	175	58
g6667_introns.bs	191	81		g6667_introns.bs	192	81
g6679.bs	105	61		g6679.bs	152	43
g6679_introns.bs	174	73		g6679_introns.bs	174	73
g6685.bs	55	50		g6685.bs	84	34
g6685_introns.bs	169	68		g6685_introns.bs	182	64
g6689.bs	140	62		g6689.bs	163	54
g6689_introns.bs	159	69		g6689_introns.bs	178	62
g6705.bs	4	58		g6705.bs	4	58
g6705_introns.bs	3	64		g6705_introns.bs	3	64
g6713.bs	25	50		g6713.bs	60	22
g6713_introns.bs	120	70		g6713_introns.bs	150	56
g6717.bs	104	61		g6717.bs	154	43
g6717_introns.bs	191	82		g6717_introns.bs	193	81
g6733.bs	19	46		g6733.bs	20	44
g6733_introns.bs	81	66		g6733_introns.bs	112	49
g6738.bs	75	65		g6738.bs	93	53
g6738_introns.bs	68	63		g6738_introns.bs	97	45
g6746.bs	11	52		g6746.bs	16	37
g6746_introns.bs	147	69		g6746_introns.bs	169	61
g6779.bs	105	67		g6779.bs	146	49
g6779_introns.bs	168	70		g6779_introns.bs	181	65
g6780.bs	24	60		g6780.bs	39	38
g6780_introns.bs	60	70		g6780_introns.bs	74	58
g6782.bs	70	65		g6782.bs	99	47
g6782_introns.bs	173	61		g6782_introns.bs	189	56
g6785.bs	7	55		g6785.bs	7	55
g6785_introns.bs	11	49		g6785_introns.bs	12	46
g6791.bs	34	52		g6791.bs	56	33
g6791_introns.bs	54	66		g6791_introns.bs	76	48
g6792.bs	34	64		g6792.bs	53	42
g6792_introns.bs	121	61		g6792_introns.bs	155	49
g6797.bs	50	62		g6797.bs	67	47
g6797_introns.bs	145	70		g6797_introns.bs	170	60
g6825.bs	29	61		g6825.bs	37	49
g6825_introns.bs	191	82		g6825_introns.bs	193	82
g6848.bs	40	55		g6848.bs	62	37
g6848_introns.bs	85	80		g6848_introns.bs	85	80
g6854.bs	28	65		g6854.bs	35	52
g6854_introns.bs	26	59		g6854_introns.bs	34	46
g6859.bs	129	66		g6859.bs	171	51
g6859_introns.bs	185	83		g6859_introns.bs	185	83
g6860.bs	48	61		g6860.bs	59	50
g6860_introns.bs	185	77		g6860_introns.bs	189	76
g6865.bs	100	61		g6865.bs	149	42
g6865_introns.bs	153	72		g6865_introns.bs	170	66
g6875.bs	87	68		g6875.bs	142	43
g6875_introns.bs	61	45		g6875_introns.bs	74	38
g6882.bs	143	62		g6882.bs	179	51
g6882_introns.bs	90	58		g6882_introns.bs	125	43
g6883.bs	89	55		g6883.bs	120	42
g6883_introns.bs	110	65		g6883_introns.bs	136	53
g6886.bs	20	45		g6886.bs	20	45
g6886_introns.bs	35	57		g6886_introns.bs	41	49
g6909.bs	128	54		g6909.bs	154	46
g6909_introns.bs	185	75		g6909_introns.bs	189	73
g6913.bs	130	62		g6913.bs	157	52
g6913_introns.bs	192	78		g6913_introns.bs	192	78
g6914.bs	88	57		g6914.bs	114	44
g6914_introns.bs	145	60		g6914_introns.bs	161	55
g6924.bs	112	62		g6924.bs	145	49
g6924_introns.bs	194	79		g6924_introns.bs	194	79
g6933.bs	52	52		g6933.bs	89	32
g6933_introns.bs	102	63		g6933_introns.bs	127	51
g6946.bs	59	54		g6946.bs	62	52
g6946_introns.bs	93	63		g6946_introns.bs	131	46
g6947.bs	145	67		g6947.bs	176	56
g6947_introns.bs	186	71		g6947_introns.bs	190	69
g6954.bs	89	64		g6954.bs	115	50
g6954_introns.bs	176	74		g6954_introns.bs	187	70
g6955.bs	58	57		g6955.bs	95	36
g6955_introns.bs	161	72		g6955_introns.bs	188	62
g6958.bs	78	48		g6958.bs	129	30
g6958_introns.bs	116	65		g6958_introns.bs	164	47
g6961.bs	76	64		g6961.bs	115	43
g6961_introns.bs	138	70		g6961_introns.bs	178	55
g6962.bs	32	56		g6962.bs	53	35
g6962_introns.bs	127	69		g6962_introns.bs	157	56
g6968.bs	75	52		g6968.bs	129	31
g6968_introns.bs	168	78		g6968_introns.bs	175	75
g6969.bs	15	57		g6969.bs	16	54
g6969_introns.bs	21	58		g6969_introns.bs	21	58
g6978.bs	59	65		g6978.bs	95	41
g6978_introns.bs	184	72		g6978_introns.bs	187	71
g6979.bs	150	65		g6979.bs	173	57
g6979_introns.bs	166	64		g6979_introns.bs	189	57
g6992.bs	29	59		g6992.bs	41	43
g6992_introns.bs	101	63		g6992_introns.bs	152	43
g6995.bs	66	64		g6995.bs	86	50
g6995_introns.bs	105	74		g6995_introns.bs	119	66
g7013.bs	51	56		g7013.bs	74	40
g7013_introns.bs	124	62		g7013_introns.bs	149	52
g7021.bs	20	52		g7021.bs	23	46
g7021_introns.bs	45	63		g7021_introns.bs	56	52
g7024.bs	3	63		g7024.bs	3	63
g7024_introns.bs	3	59		g7024_introns.bs	3	59
g7028.bs	64	66		g7028.bs	80	53
g7028_introns.bs	178	64		g7028_introns.bs	188	61
g7029.bs	104	54		g7029.bs	144	40
g7029_introns.bs	193	87		g7029_introns.bs	193	87
g7067.bs	56	58		g7067.bs	82	40
g7067_introns.bs	104	67		g7067_introns.bs	147	49
g7111.bs	95	68		g7111.bs	119	55
g7111_introns.bs	174	82		g7111_introns.bs	174	82
g7128.bs	110	53		g7128.bs	137	44
g7128_introns.bs	19	61		g7128_introns.bs	26	46
g7135_introns.bs	138	70		g7135_introns.bs	144	67
g7136.bs	87	58		g7136.bs	121	43
g7136_introns.bs	150	75		g7136_introns.bs	154	73
g7141.bs	68	58		g7141.bs	111	36
g7141_introns.bs	185	73		g7141_introns.bs	189	72
g7174.bs	58	61		g7174.bs	84	43
g7174_introns.bs	186	76		g7174_introns.bs	189	75
g7194.bs	32	58		g7194.bs	59	33
g7194_introns.bs	42	65		g7194_introns.bs	60	47
g7241.bs	55	60		g7241.bs	56	59
g7241_introns.bs	76	64		g7241_introns.bs	91	54
g7273.bs	55	63		g7273.bs	93	38
g7273_introns.bs	173	78		g7273_introns.bs	175	77
g7279.bs	132	62		g7279.bs	178	47
g7279_introns.bs	183	77		g7279_introns.bs	183	77
g7313.bs	123	63		g7313.bs	156	50
g7313_introns.bs	190	79		g7313_introns.bs	190	79
g7324.bs	137	63		g7324.bs	149	58
g7324_introns.bs	192	79		g7324_introns.bs	192	79
g7325.bs	25	50		g7325.bs	27	47
g7325_introns.bs	22	55		g7325_introns.bs	25	49
g7331.bs	73	52		g7331.bs	98	40
g7331_introns.bs	122	61		g7331_introns.bs	157	48
g7333.bs	88	55		g7333.bs	128	40
g7333_introns.bs	187	61		g7333_introns.bs	192	60
g7336.bs	85	62		g7336.bs	132	41
g7336_introns.bs	138	67		g7336_introns.bs	164	57
g7363.bs	77	49		g7363.bs	121	33
g7363_introns.bs	178	74		g7363_introns.bs	180	74
g7367.bs	70	53		g7367.bs	96	40
g7367_introns.bs	176	66		g7367_introns.bs	188	62
g7371.bs	34	71		g7371.bs	47	53
g7371_introns.bs	117	59		g7371_introns.bs	155	46
g7572.bs	115	57		g7572.bs	137	49
g7572_introns.bs	112	51		g7572_introns.bs	151	39
g7577.bs	102	55		g7577.bs	130	44
g7577_introns.bs	142	72		g7577_introns.bs	176	58
g7583.bs	138	57		g7583.bs	167	48
g7583_introns.bs	40	67		g7583_introns.bs	40	67
g7602.bs	43	69		g7602.bs	81	38
g7602_introns.bs	140	61		g7602_introns.bs	163	53
g7628.bs	59	63		g7628.bs	78	49
g7628_introns.bs	148	59		g7628_introns.bs	163	54
